# Metabolic potential of uncultured bacteria and archaea associated with petroleum seepage in deep-sea sediments

**DOI:** 10.1101/400804

**Authors:** Xiyang Dong, Chris Greening, Jayne E. Rattray, Anirban Chakraborty, Maria Chuvochina, Daisuke Mayumi, Jan Dolfing, Carmen Li, James M. Brooks, Bernie B. Bernard, Ryan A. Groves, Ian A. Lewis, Casey R.J. Hubert

**Affiliations:** Department of Biological Sciences, University of Calgary, Calgary, T2N 1N4, Canada; School of Biological Sciences, Monash University, Clayton, VIC 3800, Australia; Institute for Geo-Resources and Environment, Geological Survey of Japan, National Institute of Advanced Industrial Science and Technology (AIST), 1-1-1 Higashi, Tsukuba, 305-8567, Japan; School of Engineering, Newcastle University, Newcastle upon Tyne, NE1 7RU, United Kingdom; TDI Brooks International, College Station, Texas, TX 77845, USA

**Author notes:** Corresponding authors. (X. Dong), (C.R.J. Hubert).

## Abstract

The lack of microbial genomes and isolates from the deep seabed means that very little is known about the ecology of this vast habitat. Here, we investigated energy and carbon acquisition strategies of microbial communities from three deep seabed petroleum seeps (3 km water depth) in the Eastern Gulf of Mexico. Shotgun metagenomic analysis revealed that each sediment harbored diverse communities of chemoheterotrophs and chemolithotrophs. We recovered 82 metagenome-assembled genomes affiliated with 21 different archaeal and bacterial phyla. Multiple genomes encoded enzymes for anaerobic oxidation of aliphatic and aromatic compounds, including those of candidate phyla Aerophobetes, Aminicenantes, TA06 and Bathyarchaeota. Microbial interactions are predicted to be driven by acetate and molecular hydrogen. These findings are supported by sediment geochemistry, metabolomics, and thermodynamic modelling. Overall, we infer that deep-sea sediments experiencing thermogenic hydrocarbon inputs harbor phylogenetically and functionally diverse communities potentially sustained through anaerobic hydrocarbon, acetate and hydrogen metabolism.

---

Deep-sea sediments, generally understood to be those occurring in water depths greater than ∼500 meters, represent one of the largest habitats on Earth. In recent years, culture-independent 16S rRNA gene surveys and metagenomic studies have revealed these sediments host a vast abundance and diversity of bacteria and archaea ^1-8^. Cell numbers decrease with sediment depth and age, from between 10^6^ and 10^10^ cm^−3^ in the upper cm at the sediment-water interface to below 10^4^ cm^−3^ several kilometers below the ocean floor ^9, 10^. However, due to a lack of cultured representatives and genomes recovered from deep-sea sediments, it remains largely unresolved how microorganisms survive and function in these nutrient-limited ecosystems. Energy and carbon sources are essential requirements that allow the buried microorganisms to persist. With sunlight not reaching the deep seabed, photosynthetic processes do not directly support these communities ^11^. It has therefore been proposed that deep sea benthic and subseafloor microbes are primarily sustained by complex detrital organic matter, including carbohydrates, proteinaceous compounds, and humic substances, derived from the overlying water column *via* sedimentation ^11-13^.

Another important potential carbon and energy sources in deep-sea sediments are petroleum geofluids that migrate from subsurface reservoirs up to the seafloor ^14^. Petroleum compounds include smaller gaseous molecules, such as methane, propane, and butane, and larger aliphatic and aromatic liquids. Numerous studies have investigated the role of methane oxidation in seabed sediments, which is mediated by anaerobic methanotrophic archaea (ANME), generally in syntrophy with bacteria respiring sulfate or other electron acceptors ^4, 6, 8,15, 16^. In contrast, little is known about the degradation of larger alkanes or aromatic compounds by deep seabed microorganisms. Vigneron et al. ^2^ performed a comparative gene-centric study of hydrocarbon and methane seeps in the Gulf of Mexico, and suggested that microorganisms in deep cold seeps (water depth ∼1 km) can potentially utilize a range of non-methane hydrocarbons. However, due to the absence of metagenome binning in that study, relevant metabolic functions were not assigned to specific pathways or taxa.

In addition to organic carbon compounds, microbial life in deep-sea sediments is also supported by inorganic electron donors. Some microorganisms have been isolated from deep sediments that are able to sustain themselves by oxidizing elemental sulfur, hydrogen sulfide, carbon monoxide, ammonia, and molecular hydrogen (H_2_) ^6, 8, 11^. Of these, H_2_ is a particularly important energy source given its production in large quantities by biological and geochemical processes. H_2_ can be generated as a metabolic byproduct of fermentation, together with volatile fatty acids such as acetate, during organic matter degradation ^9, 17^. H_2_ can also be produced abiotically via serpentinization, radiolysis of water, or thermal alteration of sedimentary organic matter ^18^. For example, the radiolysis of water by naturally occurring radionuclides (*e.g.* ^40^K and ^238^U) is estimated to produce 10^11^ mol H_2_ per year ^8, 19^. Depending on the availability of electron acceptors, H_2_ oxidation can be coupled to sulfate, nitrate, metal, and organohalide respiration, as well as acetogenesis and methanogenesis ^8, 11^.

In this study, we used culture-independent approaches to study the role of microbial communities in the degradation of organic matter, including both detrital biomass and petroleum hydrocarbons. We performed metagenomic, geochemical and metabolomic analyses of deep seabed sediments (water depth ∼3 km). Samples were chosen from three sites exhibiting evidence of different levels of migrated thermogenic hydrocarbons. Metagenomes generated from sediment samples of each site were assembled and binned to obtain metagenome-assembled genomes (MAGs) and to reconstruct metabolic pathways for dominant members of the microbial communities. Complementing this genome-resolved metagenomics, a gene-centric analysis was performed by directly examining unassembled metagenomic data. Through the combination of metagenomics with geochemistry and metabolomics, supported by thermodynamic modeling, we provide evidence that (1) deep-sea sediments harbor phylogenetically diverse heterotrophic and lithotrophic microbial communities; (2) some members from the candidate phyla are engaged in degradation of aliphatic and aromatic compounds; and (3) microbial community members are likely interconnected *via* acetate and hydrogen metabolism.
