## Supplementary Table 3 for "Metabolic potential of uncultured bacteria and archaea associated with petroleum seepage in deep-sea sediments"

### Sheet: Amplicon_bact_phyla
EGM026	EGM029	EGM044	Domain	Phylum
0.47637	0.636068	2.22486	Bacteria	Firmicutes
7.00138	17.4331	11.4862	Bacteria	Proteobacteria
8.36781	4.46621	6.59152	Bacteria	Aerophobetes
12.6175	9.00452	5.10234	Bacteria	Aminicenantes
0.0752162	0.249792	0.0949273	Bacteria	Nitrospirae
0.131628	0.685855	0.688223	Bacteria	Acidobacteria
3.54143	0.9923	5.26253	Bacteria	Actinobacteria
9.69036	17.2863	11.7591	Bacteria	Atribacteria
43.7759	38.0233	31.4091	Bacteria	Chloroflexi
0.206845	0.311596	0.255117	Bacteria	Gemmatimonadetes
0.0376081	0.0763968	0	Bacteria	SBR1093
0.369813	0.630918	2.49184	Bacteria	Spirochaetae
0.100288	0.256659	0.177989	Bacteria	Nitrospinae
0.526514	0.557954	1.19846	Bacteria	BRC1
0.238185	0.0875559	0.617028	Bacteria	Deferribacteres
2.23142	0.274685	1.34085	Bacteria	Elusimicrobia
1.43538	1.94683	1.71462	Bacteria	AC1
0.401153	0.819764	2.44438	Bacteria	Unclassified
0.53905	0.59744	0.925541	Bacteria	Bacteroidetes
0.796039	0.0274685	4.94809	Bacteria	Cyanobacteria
0.0438761	0.630918	0.367843	Bacteria	Latescibacteria
0.256989	0.590573	1.70276	Bacteria	Planctomycetes
2.36304	0.836073	3.35212	Bacteria	Parcubacteria
1.3915	0.387134	0.124592	Bacteria	Marinimicrobia_(SAR406_clade)
0.802307	0.148502	0.0949273	Bacteria	Gracilibacteria
0	0.0412028	0.0771284	Bacteria	Ignavibacteriae
0.388617	0.399152	0.26105	Bacteria	TM6_(Dependentiae)
0	0	0	Bacteria	Tectomicrobia
0.112824	0.0317605	0.0177989	Bacteria	Peregrinibacteria
0.513978	1.20432	0.605162	Bacteria	RBG-1_(Zixibacteria)
0.0376081	0.178545	0.10086	Bacteria	Chlamydiae
0	0	0	Bacteria	KSB3_(Modulibacteria)
0	0	0	Bacteria	GAL15
0.100288	0.252367	0.0949273	Bacteria	Poribacteria
0.394885	0.0480699	0.16019	Bacteria	Omnitrophica
0	0	0	Bacteria	Fusobacteria
0.012536	0	0	Bacteria	Chlorobi
0.0814843	0.0849807	0.0711955	Bacteria	Acetothermia
0.12536	0.15451	0.789083	Bacteria	WS2
0	0.015451	0.0830614	Bacteria	GN01
0.188041	0.0145927	0.10086	Bacteria	Armatimonadetes
0.0689482	0.0128759	0.32038	Bacteria	FCPU426
0	0.00429196	0.0533966	Bacteria	Lentisphaerae
0.250721	0.0927063	0.237318	Bacteria	Deinococcus-Thermus
0	0.0094423	0	Bacteria	Microgenomates
0	0.0660961	0	Bacteria	LCP-89
0	0.024035	0.0949273	Bacteria	WS6
0	0.14421	0.0355977	Bacteria	PAUC34f
0.175505	0	0.373776	Bacteria	MD2896-B216
0.0501442	0.0583706	0.0415307	Bacteria	Fibrobacteres
0.0313401	0.0454947	0.0474637	Bacteria	FL0428B-PF49
0	0.0566538	0	Bacteria	Cloacimonetes
0	0.00600874	0	Bacteria	Saccharibacteria
0	0	0	Bacteria	CPR2
0	0.024035	0	Bacteria	Tenericutes
0	0.00772552	0	Bacteria	Hydrogenedentes
0	0.0128759	0.0593296	Bacteria	Verrucomicrobia
0	0.0360524	0	Bacteria	WWE3
0	0	0	Bacteria	BJ-169
0.0501442	0.00515035	0	Bacteria	Candidatus_Berkelbacteria
0	0.0111591	0	Archaea	Aenigmarchaeota
0	0	0	Archaea	Woesearchaeota_(DHVEG-6)
0	0	0	Bacteria	Caldiserica
0	0	0	Eukaryota	Ochrophyta
0	0	0	Eukaryota	Schizoplasmodiida
0	0	0	Archaea	Unclassified
0	0	0	Bacteria	WA-aaa01f12
0	0	0	Bacteria	TA06
0	0	0	Archaea	AK8
0	0	0	Archaea	WSA2
0	0	0	Eukaryota	Unclassified
0	0	0	Archaea	Lokiarchaeota
0	0	0	Bacteria	SR1_(Absconditabacteria)

### Sheet: Amplicon_arch_phyla
EGM026	EGM029	EGM044	Domain	Phylum
0.961104	0.973137	0.828368	Archaea	Aenigmarchaeota
0.339213	0.476432	0.130795	Archaea	Aigarchaeota
0	0.0405474	0	Archaea	AK8
0	0	0	Archaea	Altiarchaeales
22.2185	32.519	5.30446	Archaea	Bathyarchaeota
0	0	0	Archaea	Candidate_division_YNPFFA
0.293985	0.0405474	0.188926	Archaea	Diapherotrites
2.58933	8.54536	2.34704	Archaea	Euryarchaeota
6.6825	0.618348	2.16538	Archaea	Hadesarchaea
15.5246	17.9726	21.5812	Archaea	Lokiarchaeota
0	0	0.0363319	Archaea	Marine_Benthic_Group_E
0.214835	0.152053	2.09272	Archaea	Marine_Hydrothermal_Vent_Group(MHVG)
0	0	0	Archaea	Miscellaneous_Euryarchaeotic_Group(MEG)
7.62099	5.14952	3.21174	unclassfied	others
0	0	0	Archaea	Parvarchaeota
30.4387	27.5925	6.61241	Archaea	Thaumarchaeota
2.96246	2.12874	4.14184	Archaea	Unclassified
10.1199	3.79118	51.2862	Archaea	Woesearchaeota_(DHVEG-6)
0.0339213	0	0.0726639	Archaea	WSA2

### Sheet: 16S metagneome
	E26	E29	E44
Acidobacteria	0.113375	0.0684347	0.0312378
Actinobacteria	0.0270098	0	0.0850192
Aerophobetes	0.0734568	0.045901	0.0886441
Asgard group	0.0559335	0.0161968	0.063375
Atribacteria	0.113813	0.160715	0.12022
Bathyarchaeota	0.130023	0.0986418	0.035215
BRC1	0	0.00306623	0
Chloroflexi	0.126502	0.344481	0.276559
Dependentiae	0	0	0.0055188
DPANN group	0.0932786	0.0146037	0.0793853
Elusimicrobia	0	0	0.00548269
Euryarchaeota	0	0.0408746	0.0100262
Firmicutes	0.0515772	0	0
Hadesarchaeaeota	0	0	0.0378659
Patescibacteria	0	0	0.0652993
Planctomycetes	0.130988	0.0224906	0.0498708
Proteobacteria	0.0840421	0.132556	0.0309545
TA06	0	0.0212466	0.0153258
Thaumarchaeota	0	0.0235939	0
Zixibacteria	0	0.00719788	0
