## Supplementary Table 4 for "Metabolic potential of uncultured bacteria and archaea associated with petroleum seepage in deep-sea sediments"

### Sheet: Sheet1
Bin Id	Domain	Taxonomy	16S rRNA	Composition (%)	Completeness (%)	Contamination (%)	Genome size (Mbp)	GC	Number genes	Coding density	Strain heterogeneity
E26_bin1	Archaea	Euryarchaeota; Hadesarchaea	0	1.28283	55.7	4.46	0.518473	54.9905	713	0.932282	37.5
E26_bin16	Bacteria	Chloroflexi; Dehalococcoidia	Chloroflexi; Dehalococcoidia	4.49252	87.79	0.11	1.24031	47.7302	1310	0.88889	0
E26_bin20	Bacteria	Gammaproteobacteria	0	1.41981	67.55	1.37	0.715986	39.7881	981	0.94553	66.67
E26_bin21	Bacteria	Aminicenantes	0	2.3288	65.84	1.71	1.29074	42.4196	1276	0.941063	0
E26_bin22	Archaea	TACK; Bathyarchaeota	0	2.4773	88.94	0.93	1.14099	44.0007	1378	0.878462	0
E26_bin3	Bacteria	Microgenomates (OP11); Woesebacteria	0	1.54454	53.68	1.88	0.426794	40.0884	527	0.941815	0
E26_bin4	Archaea	TACK; Bathyarchaeota	0	1.21345	89.25	1.94	1.63148	58.8976	2007	0.888514	25
E26_bin6	Bacteria	Aerophobetes	0	2.09716	65.62	0	0.479152	40.3127	511	0.943147	0
E26_bin7	Bacteria	Chloroflexi; Anaerolineales		2.51197	89.47	4.27	5.87109	57.1404	5704	0.875985	16.67
E29_bin11	Bacteria	Aminicenantes	0	0.598826	87.05	3.42	2.04938	47.9684	1908	0.925594	0
E29_bin14	Bacteria	Stahlbacteria	0	0.528651	95.14	0	1.80987	36.2202	1814	0.906129	0
E29_bin15	Bacteria	Chloroflexi; Dehalococcoidia	0	0.594522	89.18	0.99	1.48722	54.3677	1589	0.888893	100
E29_bin16	Bacteria	Chloroflexi; Anaerolineales	0	0.164559	82.82	7.98	2.84418	61.4291	2923	0.877741	0
E29_bin17	Bacteria	Zixibacteria	0	0.250997	76.73	2.2	1.36483	53.1656	1386	0.904269	50
E29_bin18	Bacteria	Deltaproteobacteria; Desulfobacteraceae	0	1.06323	66.43	1.29	1.29382	40.2631	1337	0.890642	0
E29_bin2	Bacteria	Chloroflexi; Dehalococcoidia	0	0.171055	60.31	4.82	1.4862	66.6493	1831	0.897575	50
E29_bin24	Bacteria	Chloroflexi; Anaerolineales	0	0.628156	87.27	7.27	2.95505	52.4613	2835	0.871995	0
E29_bin25	Bacteria	Aerophobetes	0	0.746262	50.63	0	0.465551	40.4738	484	0.952789	0
E29_bin28	Bacteria	Aerophobetes	Aerophobetes	1.20498	70.09	0	0.95231	43.5261	969	0.940385	0
E29_bin29	Bacteria	Epsilonproteobacteria; Sulfurovum	0	0.900857	64.28	0.14	1.19067	37.8369	1411	0.910116	0
E29_bin3	Bacteria	Chloroflexi; Dehalococcoidia	0	0.1796	52.15	0.2	0.663901	49.8133	859	0.899941	0
E29_bin30	Archaea	Euryarchaeota; Thermoplasmata; Methanomassiliicoccales	Euryarchaeota; Thermoplasmata; Methanomassiliicoccales	0.57237	97.6	1.6	2.64122	50.2289	2424	0.903683	0
E29_bin31	Bacteria	Patescibacteria; Nealsonbacteria	0	0.336426	55.52	1.39	0.544831	36.0703	616	0.928236	50
E29_bin35	Bacteria	Chloroflexi; Anaerolineales	0	0.41678	67.6	4.65	2.44632	53.215	2535	0.887456	0
E29_bin36	Bacteria	TA06	0	0.185793	71.33	2.35	1.9268	49.9987	2197	0.900362	11.11
E29_bin39	Archaea	TACK; Bathyarchaeota	0	0.906173	53.43	0.93	1.18482	59.7597	1319	0.89213	0
E29_bin42	Bacteria	Chloroflexi; Dehalococcoidia	0	0.645482	55.39	3.58	1.02165	50.1009	1169	0.911002	11.11
E29_bin43	Bacteria	Cloacimonetes	0	0.350593	95.6	2.52	2.28911	37.6673	2224	0.886756	0
E29_bin44	Bacteria	Chloroflexi; Dehalococcoidia	0	0.236017	70.07	3.06	1.3501	54.7657	1484	0.904314	50
E29_bin46	Archaea	Asgard; Heimdallarchaeota	0	0.718122	68.54	8.96	2.03037	33.5353	2358	0.918631	14.29
E29_bin47	Bacteria	Aminicenantes	0	3.34362	80.62	1.71	1.93187	42.0633	1765	0.90657	0
E29_bin49	Bacteria	Zixibacteria	0	0.169934	83.27	2.75	1.6682	53.2338	1783	0.889365	0
E29_bin5	Bacteria	Deltaproteobacteria; Desulfobacteraceae	0	0.359808	69.77	4.22	3.25856	46.7504	3108	0.877734	0
E29_bin50	Bacteria	Stahlbacteria	0	1.51888	94.68	2.25	1.92057	36.567	1887	0.919928	0
E29_bin52	Bacteria	Aerophobetes	0	0.242418	83.41	0	1.64726	46.794	1856	0.887141	0
E29_bin53	Archaea	TACK; Bathyarchaeota	0	0.627337	96.88	4.67	1.64771	41.8669	1889	0.857188	0
E29_bin54	Bacteria	Chloroflexi; Dehalococcoidia	0	0.913407	90.76	0.99	1.08912	53.1549	1145	0.885441	0
E29_bin60	Archaea	TACK; Bathyarchaeota	TACK; Bathyarchaeota	2.34402	93.69	3.88	1.24607	44.5866	1376	0.885582	0
E29_bin63	Archaea	Asgard; Lokiarchaeota	0	0.745463	84.11	2.34	2.67211	29.5315	2754	0.879326	0
E29_bin65	Bacteria	Deltaproteobacteria; Desulfobacteraceae	0	0.680784	50.37	0.68	1.07973	46.1452	1027	0.916172	0
E29_bin7	Bacteria	Actinobacteria	0	0.201673	69.98	3.64	1.17037	39.1583	1335	0.888112	25
E29_bin73	Bacteria	Chloroflexi; Dehalococcoidia	0	1.46012	76.57	0.99	0.771902	53.0959	840	0.888753	0
E29_bin74	Bacteria	Aminicenantes	0	0.419941	83.16	2.85	3.60275	40.5301	3607	0.8718	0
E29_bin75	Bacteria	Chloroflexi; Dehalococcoidia	0	0.508653	84.98	6.93	1.31816	53.8201	1451	0.92593	14.29
E29_bin77	Bacteria	Actinobacteria	0	0.187094	79.87	1.82	1.33171	40.0458	1499	0.882512	50
E29_bin78	Bacteria	Aerophobetes	0	0.494952	86.29	3.93	1.38732	44.7976	1465	0.919665	9.09
E44_bin10	Bacteria	Chloroflexi; Dehalococcoidia	0	0.735738	65.98	1.98	1.03699	47.3289	1233	0.888768	0
E44_bin17	Bacteria	Dependentiae	0	0.276993	57.69	2.29	0.849228	44.1944	868	0.911384	0
E44_bin18	Bacteria	TA06	TA06	0.525446	96.7	1.1	2.99999	50.2117	2668	0.872743	0
E44_bin20	Bacteria	Elusimicrobia	0	0.182316	69.79	2.07	0.777918	42.1397	857	0.918102	12.5
E44_bin24	Bacteria	Chloroflexi; Anaerolineales	0	0.270278	72.97	2.73	2.10454	64.5877	2320	0.900876	0
E44_bin26	Bacteria	Chloroflexi; Dehalococcoidia	0	0.286266	88.31	1.98	1.26134	54.6209	1422	0.912402	0
E44_bin27	Bacteria	Chloroflexi; Dehalococcoidia	0	0.171225	58.92	3.14	1.31313	48.6688	1699	0.853335	0
E44_bin29	Bacteria	Chloroflexi; Dehalococcoidia	0	0.376944	75.41	0	0.791043	52.5423	870	0.926027	0
E44_bin3	Bacteria	Aerophobetes	0	0.785167	80.9	1.12	0.949451	45.4102	1026	0.938939	0
E44_bin32	Bacteria	Chloroflexi; Anaerolineales	0	0.679336	74.48	4.55	2.90276	52.3729	2853	0.876411	0
E44_bin34	Archaea	Asgard; Heimdallarchaeota	0	0.670937	83.64	8.7	2.67666	33.7622	2587	0.89675	0
E44_bin36	Bacteria	Stahlbacteria	0	0.346374	94.61	0	2.19522	52.8742	2142	0.885581	0
E44_bin39	Bacteria	Planctomycetes	0	0.394922	95.45	0	5.68452	54.4426	4570	0.887911	0
E44_bin4	Archaea	TACK; Bathyarchaeota	0	0.313469	86.84	3.74	1.587	43.3492	1894	0.846591	0
E44_bin43	Archaea	TACK; Bathyarchaeota	TACK; Bathyarchaeota	1.88796	97.82	1.87	1.88986	43.2267	2075	0.850352	0
E44_bin46	Bacteria	Chloroflexi; Dehalococcoidia	0	1.98802	86.02	0.5	0.978345	47.1566	1063	0.91347	100
E44_bin49	Bacteria	Aminicenantes	0	0.245089	64.67	3.85	1.48377	40.679	1532	0.905003	0
E44_bin5	Bacteria	Actinobacteria	0	4.01998	94.09	0.91	1.32994	34.5001	1353	0.888377	0
E44_bin50	Bacteria	Cloacimonetes	0	0.209145	80.03	5.24	1.74883	40.9338	1859	0.919343	12.5
E44_bin52	Bacteria	Dependentiae	0	0.345881	56.71	0.81	0.927421	35.4095	889	0.877135	0
E44_bin54	Archaea	Euryarchaeota; Hadesarchaea	0	1.07817	50.61	3.2	0.451393	55.0684	572	0.933134	66.67
E44_bin56	Bacteria	Chloroflexi; Dehalococcoidia	0	0.264207	88.78	1.98	2.0525	54.3723	2248	0.884127	0
E44_bin6	Archaea	Asgard;Thorarchaeota	0	0.165361	61.21	2.41	1.11145	48.5206	1415	0.907561	25
E44_bin65	Bacteria	Atribacteria	0	1.9776	66.1	4.24	1.40687	33.8289	1518	0.851061	33.33
E44_bin7	Bacteria	Aerophobetes	0	0.205993	80.05	2.37	1.49163	40.8741	1699	0.885008	0
E44_bin74	Bacteria	Patescibacteria; undefined	0	0.256077	58.42	0.29	0.487951	40.0934	560	0.890022	66.67
E44_bin77	Archaea	Asgard; Thorarchaeota	0	0.266891	90.65	7.48	3.03722	43.3329	3268	0.898999	11.11
E44_bin80	Bacteria	Cloacimonetes	0	0.351085	94.51	0	2.55343	38.0623	2415	0.892339	0
E44_bin81	Bacteria	Chloroflexi; Anaerolineales	0	0.185909	62.93	6.27	1.34231	50.5034	1519	0.892028	4.76
E44_bin83	Bacteria	Aminicenantes	0	1.22331	70.77	4.43	1.11399	42.3305	1067	0.949659	0
E44_bin85	Archaea	Asgard; Lokiarchaeota	Asgard; Lokiarchaeota	2.61944	75.7	2.8	3.07363	32.301	3063	0.87946	33.33
E44_bin86	Archaea	Euryarchaeota; Hadesarchaea	0	0.46088	60.8	0	0.629636	51.7806	732	0.893434	0
E44_bin88	Bacteria	Chloroflexi; Dehalococcoidia	0	0.31621	74.65	2.29	0.89595	57.2334	996	0.922623	75
E44_bin89	Bacteria	Chloroflexi; Dehalococcoidia	0	0.462599	83.17	0	1.21755	53.916	1336	0.928856	0
E44_bin91	Bacteria	Deltaproteobacteria; Desulfobacteraceae	0	0.24087	54.71	8.49	1.80492	44.4512	1873	0.885965	5
E44_bin92	Bacteria	Aerophobetes	0	0.231582	74.91	1.69	1.31486	47.3421	1515	0.90522	50
