## Supplementary Table 5 for "Metabolic potential of uncultured bacteria and archaea associated with petroleum seepage in deep-sea sediments"

### Sheet: S5-1
Genome/bin ID*	NCBI Bioproject	Reference	GTDB-Tk classification (GTDB, 02-RS83)	RED* value
E44_bin18	PRJNASUB3936075	This study.	d__Bacteria;p__TA06;c__DG-26	0.504739521
E29_bin36	PRJNASUB3936076	This study.	d__Bacteria;p__TA06;c__DG-26	0.503281163
*RED (relative evolutionary divergence) dictionary: Phylum = 0.325108639; Class = 0.469996864; Order = 0.634217579; Family = 0.777062142; Genus = 0.936717124.

### Sheet: S5-2
Genome ID*	Organism name (NCBI)	Reference	GTDB taxonomy 02-RS83	NCBI taxonomy*
GCA_001304335.1	candidate division TA06 bacterium DG_26	https://doi.org/10.1186/s40168-015-0077-6	Failed quality check (assigned to TA06 in previous release).	d__Bacteria;x__unclassified Bacteria;x__Bacteria candidate phyla;x__candidate division TA06;s__candidate division TA06 bacterium DG_26
GCA_001302835.1	candidate division TA06 bacterium DG_24	https://doi.org/10.1186/s40168-015-0077-6	d__Bacteria;p__TA06;c__DG-26;o__SM1-40;f__SM1-40;g__SM1-40;s__SM1-40 sp1	d__Bacteria;x__unclassified Bacteria;x__Bacteria candidate phyla;x__candidate division TA06;s__candidate division TA06 bacterium DG_24
GCA_001303705.1	candidate division TA06 bacterium SM23_40	https://doi.org/10.1186/s40168-015-0077-6	d__Bacteria;p__TA06;c__DG-26;o__SM1-40;f__SM1-40;g__SM1-40;s__SM1-40 sp1	d__Bacteria;x__unclassified Bacteria;x__Bacteria candidate phyla;x__candidate division TA06;s__candidate division TA06 bacterium SM23_40
GCA_001304185.1	candidate division TA06 bacterium SM1_40	https://doi.org/10.1186/s40168-015-0077-6	d__Bacteria;p__TA06;c__DG-26;o__SM1-40;f__SM1-40;g__SM1-40;s__SM1-40 sp1	d__Bacteria;x__unclassified Bacteria;x__Bacteria candidate phyla;x__candidate division TA06;s__candidate division TA06 bacterium SM1_40
GCA_001304015.1	candidate division Zixibacteria bacterium SM23_81	https://doi.org/10.1186/s40168-015-0077-6	d__Bacteria;p__TA06;c__DG-26;o__SM23-81;f__SM23-81;g__SM23-81;s__	d__Bacteria;x__FCB group;p__candidate division Zixibacteria;s__candidate division Zixibacteria bacterium SM23_81
GCA_001508335.1	candidate division TA06 bacterium 32_111	https://www.ncbi.nlm.nih.gov/pmc/articles/PMC4725000/	d__Bacteria;p__WOR-3;c__32-111;o__32-111;f__32-111;g__32-111;s__	d__Bacteria;x__unclassified Bacteria;x__Bacteria candidate phyla;x__candidate division TA06;s__candidate division TA06 bacterium 32_111
GCA_001303225.1	candidate division TA06 bacterium DG_78	https://doi.org/10.1186/s40168-015-0077-6	d__Bacteria;p__WOR-3;c__WOR-3;o__SM23-42;f__SM23-42;g__DG-78;s__	d__Bacteria;x__unclassified Bacteria;x__Bacteria candidate phyla;x__candidate division TA06;s__candidate division TA06 bacterium DG_78
GCA_001508575.1	candidate division TA06 bacterium 34_109	https://www.ncbi.nlm.nih.gov/pmc/articles/PMC4725000/	d__Bacteria;p__WOR-3;c__32-111;o__32-111;f__32-111;g__32-111;s__	d__Bacteria;x__unclassified Bacteria;x__Bacteria candidate phyla;x__candidate division TA06;s__candidate division TA06 bacterium 34_109
GCA_002215665.1	candidate division TA06 bacterium JGI_Cruoil_03_38_101	https://doi.org/10.1038/s41564-018-0171-1	d__Bacteria;p__WOR-3;c__UBA3072;o__UBA3072;f__UBA3072;g__UBA3072;s__	d__Bacteria;x__unclassified Bacteria;x__Bacteria candidate phyla;p__candidate division TA06;s__candidate division TA06 bacterium JGI_Cruoil_03_38_101
*GenBank Assembly Accession
**Taxonomic ranks that are not specified in NCBI are indicated with 'x'.
