## Supplementary Table 8 for "Metabolic potential of uncultured bacteria and archaea associated with petroleum seepage in deep-sea sediments"

### Sheet: Sheet1
Name	NCBI header	NCBI accesion number
AbcA	>ADJ94002.1 putative anaerobic benzene carboxylase AbcA, partial [Clostridia bacterium enrichment culture clone BF]	ADJ94002.1
AbcA	>WP_012966118.1 menaquinone biosynthesis decarboxylase [Ferroglobus placidus]	WP_012966118.1
AbcD	>ADJ94001.1 putative anaerobic benzene carboxylase AbcD, partial [Clostridia bacterium enrichment culture clone BF]	ADJ94001.1
AhyA	>WP_012173623.1 molybdopterin oxidoreductase [Desulfococcus oleovorans]	WP_012173623.1
AhyB	>WP_012173625.1 4Fe-4S dicluster domain-containing protein [Desulfococcus oleovorans]	WP_012173625.1
AhyC	>WP_012173624.1 gamma-subunit of ethylbenzene dehydrogenase [Desulfococcus oleovorans]	WP_012173624.1
Apc1	>WP_011237170.1 hydantoinase/oxoprolinase family protein [Aromatoleum aromaticum]	WP_011237170.1
Apc2	>WP_011237169.1 acetophenone carboxylase subunit beta [Aromatoleum aromaticum]	WP_011237169.1
Apc3	>WP_011237168.1 hydantoinase/oxoprolinase family protein [Aromatoleum aromaticum]	WP_011237168.1
Apc4	>WP_011237167.1 acetophenone carboxylase delta subunit [Aromatoleum aromaticum]	WP_011237167.1
Apc5	>WP_011237166.1 acetophenone carboxylase epsilon subunit [Aromatoleum aromaticum]	WP_011237166.1
AssA1	>ABH11460.1 alkylsuccinate synthase [sulfate-reducing bacterium AK-01]	ABH11460.1
AssA2	>WP_015946967.1 formate C-acetyltransferase [Desulfatibacillum alkenivorans]	WP_015946967.1
AssA2	>WP_051327391.1 hypothetical protein [Desulfatibacillum aliphaticivorans]	WP_051327391.1
AssA	>ADJ51097.1 alkylsuccinate synthase [Desulfoglaeba alkanexedens ALDC]	ADJ51097.1
MasD	>CAO03074.1 1-methyl alkyl succinate synthase subunit MasD [Azoarcus sp. HxN1]	CAO03074.1
MasD	>CBK27727.1 (1-methylalkyl) succinate synthase [Aromatoleum sp. OcN1]	CBK27727.1
AssA1	>AHI85732.1 alkylsuccinate synthase alpha subunit [Smithella sp. SCADC]	AHI85732.1
AssA2	>KGL06511.1 putative alkylsuccinate synthase, alpha-subunit [Smithella sp. SCADC]	KGL06511.1
AssA	>KFZ44314.1 alkylsuccinate synthase alpha-subunit [Smithella sp. D17]	KFZ44314.1
AssA	>AMR94130.1 alkylsuccinate synthase catalytic subunit [prokaryote enrichment culture]	AMR94130.1
AssA	>KQC08433.1 hypothetical protein APR62_04700, partial [Smithella sp. SDB]	KQC08433.1
AssA	>KFI38250.1 putative alkylsuccinate synthase alpha-subunit [Peptococcaceae bacterium SCADC1_2_3]	KFI38250.1
AssA	>WP_027352796.1 hypothetical protein [Desulfosarcina sp. BuS5]	WP_027352796.1
AssB1	>WP_012610860.1 MULTISPECIES: hypothetical protein [Desulfatibacillum]	WP_012610860.1
AssB2	>WP_015946968.1 MULTISPECIES: hypothetical protein [Desulfatibacillum]	WP_015946968.1
MasB	>CAO03072.1 MasB protein [Azoarcus sp. HxN1]	CAO03072.1
AssB	>KGL06508.1 putative beta-subunit of alkylsuccinate synthase [Smithella sp. SCADC]	KGL06508.1
AssB	>KFZ44313.1 alkylsuccinate synthase beta-subunit [Smithella sp. D17]	KFZ44313.1
AssB	>KQC08432.1 hypothetical protein APR62_04695 [Smithella sp. SDB]	KQC08432.1
AssC1	>WP_012610861.1 MULTISPECIES: hypothetical protein [Desulfatibacillum]	WP_012610861.1
AssC2	>WP_015946966.1 gamma-subunit of benzylsuccinate synthase [Desulfatibacillum alkenivorans]	WP_015946966.1
AssC2	>WP_084511601.1 benzylsuccinate synthase [Desulfatibacillum aliphaticivorans]	WP_084511601.1
MasC	>CAO03073.1 1-methyl alkyl succinate synthase subunit MasC [Azoarcus sp. HxN1]	CAO03073.1
AssC	>KFO69020.1 putative alkylsuccinate synthase gamma-subunit [Smithella sp. SCADC]	KFO69020.1
AssC	>KFZ44316.1 alkylsuccinate synthase gamma-subunit [Smithella sp. D17]	KFZ44316.1
AssC	>PKN36903.1 benzylsuccinate synthase [Deltaproteobacteria bacterium HGW-Deltaproteobacteria-2]	PKN36903.1
AssD1	>WP_012610859.1 glycyl-radical enzyme activating protein [Desulfatibacillum alkenivorans]	WP_012610859.1
AssD2	>WP_015946970.1 MULTISPECIES: glycyl-radical enzyme activating protein [Desulfatibacillum]	WP_015946970.1
AssD2	>WP_015946969.1 MULTISPECIES: glycyl-radical enzyme activating protein [Desulfatibacillum]	WP_015946969.1
AssD1	>WP_028315532.1 glycyl-radical enzyme activating protein [Desulfatibacillum aliphaticivorans]	WP_028315532.1
AssD1	>KFO69022.1 Glycyl-radical activating protein [Smithella sp. SCADC]	KFO69022.1
AssD	>KQC10643.1 hypothetical protein APR62_11780 [Smithella sp. SDB]	KQC10643.1
MasE	>CAO03075.1 1-methyl alkyl succinate synthase subunit Mas E [Azoarcus sp. HxN1]	CAO03075.1
MasE	>WP_012610863.1 MULTISPECIES: hypothetical protein [Desulfatibacillum]	WP_012610863.1
MasE	>WP_015946965.1 hypothetical protein [Desulfatibacillum alkenivorans]	WP_015946965.1
MasE	>WP_015946971.1 MULTISPECIES: hypothetical protein [Desulfatibacillum]	WP_015946971.1
MasE	>WP_028315765.1 hypothetical protein [Desulfatibacillum aliphaticivorans]	WP_028315765.1
MasE	>KGL06507.1 masE-like protein [Smithella sp. SCADC]	KGL06507.1
MasE	>KQC06283.1 hypothetical protein APR62_01250 [Smithella sp. SDB]	KQC06283.1
BssA	>BAD42366.1 putative benzylsuccinate synthase alpha subunit [Magnetospirillum sp. TS-6]	BAD42366.1
BssA	>ADJ93876.1 putative benzylsuccinate synthase BssA, partial [Clostridia bacterium enrichment culture clone BF]	ADJ93876.1
BssA	>WP_004511527.1 benzylsuccinate synthase subunit alpha [Geobacter metallireducens]	WP_004511527.1
BssA	>WP_011236884.1 glycyl radical protein [Aromatoleum aromaticum]	WP_011236884.1
BssA	>BAC05501.1 BssA [Thauera sp. DNT-1]	BAC05501.1
BssA	>WP_107221981.1 glycyl radical protein [Thauera aromatica]	WP_107221981.1
BssA	>AAK50372.1 alpha subunit of benzylsuccinate synthase [Azoarcus sp. T]	AAK50372.1
BssA	>WP_014955668.1 glycyl radical protein [Desulfobacula toluolica]	WP_014955668.1
BssB	>BAD42367.1 putative benzylsuccinate synthase beta subunit [Magnetospirillum sp. TS-6]	BAD42367.1
BssB	>AAM34598.1 benzylsuccinate synthase beta subunit [Geobacter metallireducens]	AAM34598.1
BssB	>WP_011236885.1 benzylsuccinate synthase subunit beta [Aromatoleum aromaticum]	WP_011236885.1
BssB	>BAC05502.1 BssB [Thauera sp. DNT-1]	BAC05502.1
BssB	>WP_107221982.1 benzylsuccinate synthase subunit beta [Thauera aromatica]	WP_107221982.1
BssB	>WP_050417935.1 hypothetical protein [Azoarcus sp. CIB]	WP_050417935.1
BssB	>WP_014955667.1 benzylsuccinate synthase subunit beta [Desulfobacula toluolica]	WP_014955667.1
BssC	>WP_096700838.1 benzylsuccinate synthase subunit gamma [Magnetospirillum sp. 15-1]	WP_096700838.1
BssC	>WP_004511526.1 benzylsuccinate synthase subunit gamma [Geobacter metallireducens]	WP_004511526.1
BssC	>WP_011236883.1 benzylsuccinate synthase subunit gamma [Aromatoleum aromaticum]	WP_011236883.1
BssC	>BAC05500.1 BssC [Thauera sp. DNT-1]	BAC05500.1
TutF	>pdb|4PKC|C Chain C, Tutf	4PKC_C
BssC	>WP_075147767.1 MULTISPECIES: benzylsuccinate synthase subunit gamma [Thauera]	WP_075147767.1
BssC	>WP_083447108.1 benzylsuccinate synthase subunit gamma [Azoarcus sp. CIB]	WP_083447108.1
BssC	>WP_014955669.1 benzylsuccinate synthase subunit gamma [Desulfobacula toluolica]	WP_014955669.1
CmdA	>AIS23703.1 p-cymene dehydrogenase subunit alpha [Aromatoleum aromaticum]	AIS23703.1
CmdB	>AIS23702.1 p-cymene dehydrogenase subunit beta [Aromatoleum aromaticum]	AIS23702.1
CmdC	>AIS23701.1 p-cymene dehydrogenase subunit gamma [Aromatoleum aromaticum]	AIS23701.1
EbdA	>WP_011237152.1 alpha-subunit of ethylbenzene dehydrogenase [Aromatoleum aromaticum]	WP_011237152.1
EbdA	>AAK76387.1 ethylbenzene dehydrogenase subunit A [Azoarcus sp. EB1]	AAK76387.1
EbdB	>WP_011237151.1 4Fe-4S dicluster domain-containing protein [Aromatoleum aromaticum]	WP_011237151.1
EbdB	>AAK76388.1 anaerobic ethylbenzene dehydrogenase subunit B [Azoarcus sp. EB1]	AAK76388.1
EbdC	>WP_011237150.1 ethylbenzene dehydrogenase [Aromatoleum aromaticum]	WP_011237150.1
EbdD	>WP_011237149.1 ethylbenzene dehydrogenase [Aromatoleum aromaticum]	WP_011237149.1
HbsA	>WP_014956012.1 benzylsuccinate synthase subunit alpha [Desulfobacula toluolica]	WP_014956012.1
HbsB1	>WP_014956010.1 hypothetical protein [Desulfobacula toluolica]	WP_014956010.1
HbsB2	>WP_014956011.1 hypothetical protein [Desulfobacula toluolica]	WP_014956011.1
HbsC	>WP_014956013.1 MULTISPECIES: benzylsuccinate synthase subunit gamma [Desulfobacula]	WP_014956013.1
IbsA	>AIS23708.1 4-isopropylbenzyl-succinate synthase alpha subunit [Thauera sp. pCyN2]	AIS23708.1
IbsB	>AIS23709.1 4-isopropylbenzyl-succinate synthase beta subunit [Thauera sp. pCyN2]	AIS23709.1
IbsC	>AIS23707.1 4-isopropylbenzyl-succinate synthase gamma subunit [Thauera sp. pCyN2]	AIS23707.1
Anca	>CBX30514.1 hypothetical protein N47_K27540 [uncultured Desulfobacterium sp.]	CBX30514.1
Anca	>WP_006423716.1 UbiD family decarboxylase [delta proteobacterium NaphS2]	WP_006423716.1
AncB	>CBX30510.1 hypothetical protein N47_K27500 [uncultured Desulfobacterium sp.]	CBX30510.1
AncB	>CBX30508.1 hypothetical protein N47_K27480 [uncultured Desulfobacterium sp.]	CBX30508.1
AncB	>CBX30506.1 hypothetical protein N47_K27460 [uncultured Desulfobacterium sp.]	CBX30506.1
AncB	>WP_006423695.1 UbiD family decarboxylase [delta proteobacterium NaphS2]	WP_006423695.1
AncB	>WP_006423719.1 UbiD family decarboxylase [delta proteobacterium NaphS2]	WP_006423719.1
AncB	>WP_006423710.1 UbiD family decarboxylase [delta proteobacterium NaphS2]	WP_006423710.1
NmsA	>WP_050799093.1 pyruvate formate-lyase [delta proteobacterium NaphS2]	WP_050799093.1
NmsA	>CAO72222.1 alpha-subunit of naphtylmethylsuccinate synthase [delta proteobacterium NaphS6]	CAO72222.1
NmsA	>ADB04297.1 putative naphthyl-2-methyl-succinate synthase alpha subunit, partial [bacterium enrichment culture clone N47]	ADB04297.1
NmsB	>ADB04296.1 putative naphthyl-2-methyl-succinate synthase beta subunit, partial [bacterium enrichment culture clone N47]	ADB04296.1
NmsC	>ADB04298.1 putative naphthyl-2-methyl-succinate synthase gamma subunit, partial [bacterium enrichment culture clone N47]	ADB04298.1
NmsD	>ADB04295.1 putative naphthyl-2-methyl-succinate synthase activating enzyme, partial [bacterium enrichment culture clone N47]	ADB04295.1
PcmG	>WP_011365921.1 cytochrome c [Geobacter metallireducens]	WP_011365921.1
PcmG	>WP_012645224.1 cytochrome c [Geobacter daltonii]	WP_012645224.1
PcmI	>WP_004513080.1 FAD-binding oxidoreductase [Geobacter metallireducens]	WP_004513080.1
PcmI	>ACM18493.1 p-cresol methylhydroxylase, alpha-prime subunit [Geobacter daltonii FRC-32]	ACM18493.1
PcmJ	>WP_004513079.1 FAD-binding oxidoreductase [Geobacter metallireducens]	WP_004513079.1
PcmJ	>WP_012645221.1 FAD-binding oxidoreductase [Geobacter daltonii]	WP_012645221.1
Ped	>WP_011237148.1 SDR family NAD(P)-dependent oxidoreductase [Aromatoleum aromaticum]	WP_011237148.1
PpsA	>WP_107221732.1 PEP-utilizing enzyme, mobile region [Thauera aromatica]	WP_107221732.1
PpsB	>WP_107221733.1 phenylphosphate synthase subunit beta [Thauera aromatica]	WP_107221733.1
PpcA	>WP_011237597.1 phenylphosphate carboxylase subunit alpha [Aromatoleum aromaticum]	WP_011237597.1
PpcB	>WP_011237599.1 phenylphosphate carboxylase subunit beta [Aromatoleum aromaticum]	WP_011237599.1
PpcC	>WP_011237598.1 phenylphosphate carboxylase subunit delta [Aromatoleum aromaticum]	WP_011237598.1
PpcD	>WP_011237596.1 phenylphosphate carboxylase subunit gamma [Aromatoleum aromaticum]	WP_011237596.1
AssK1	>WP_012610868.1 AMP-dependent synthetase [Desulfatibacillum alkenivorans]	WP_012610868.1
Bal	>WP_011237165.1 phenylacetate--CoA ligase family protein [Aromatoleum aromaticum]	WP_011237165.1
BbsA	>WP_011236903.1 subunit of benzoylsuccinyl-CoA thiolase [Aromatoleum aromaticum]	WP_011236903.1
BbsB	>WP_011236902.1 thiolase family protein [Aromatoleum aromaticum]	WP_011236902.1
BbsA2	>WP_014955671.1 benzylsuccinyl-CoA thiolase subunit A BbsA2 [Desulfobacula toluolica]	WP_014955671.1
BbsB	>WP_014955675.1 thiolase family protein [Desulfobacula toluolica]	WP_014955675.1
BbsB	>WP_014955672.1 thiolase family protein [Desulfobacula toluolica]	WP_014955672.1
BbsA	>WP_004511539.1 DUF35 domain-containing protein [Geobacter metallireducens]	WP_004511539.1
BbsB	>WP_004511538.1 thiolase family protein [Geobacter metallireducens]	WP_004511538.1
BbsA	>WP_050417951.1 benzoylsuccinyl-CoA thiolase [Azoarcus sp. CIB]	WP_050417951.1
BbsB	>WP_050417950.1 thiolase family protein [Azoarcus sp. CIB]	WP_050417950.1
BbsA	>AAF89836.1 BbsA [Thauera aromatica]	AAF89836.1
BbsC	>WP_011236901.1 SDR family NAD(P)-dependent oxidoreductase [Aromatoleum aromaticum]	WP_011236901.1
BbsD	>WP_011236900.1 SDR family NAD(P)-dependent oxidoreductase [Aromatoleum aromaticum]	WP_011236900.1
BbsC	>CCK78319.1 BbsC: 2-[hydroxy(Phenyl)methyl]-succinyl-CoA DH, subunit [Desulfobacula toluolica Tol2]	CCK78319.1
BbsD	>WP_014955677.1 SDR family NAD(P)-dependent oxidoreductase [Desulfobacula toluolica]	WP_014955677.1
BbsC	>WP_004511537.1 SDR family NAD(P)-dependent oxidoreductase [Geobacter metallireducens]	WP_004511537.1
BbsD	>WP_004511536.1 SDR family NAD(P)-dependent oxidoreductase [Geobacter metallireducens]	WP_004511536.1
BbsC	>WP_050417949.1 SDR family NAD(P)-dependent oxidoreductase [Azoarcus sp. CIB]	WP_050417949.1
BbsD	>WP_050418517.1 SDR family NAD(P)-dependent oxidoreductase [Azoarcus sp. CIB]	WP_050418517.1
BbsC	>AAF89838.1 BbsC [Thauera aromatica]	AAF89838.1
BbsD	>WP_075147750.1 MULTISPECIES: SDR family NAD(P)-dependent oxidoreductase [Thauera]	WP_075147750.1
BbsE	>WP_011236899.1 CoA transferase [Aromatoleum aromaticum]	WP_011236899.1
BbsF	>WP_011236898.1 CoA transferase [Aromatoleum aromaticum]	WP_011236898.1
BbsE	>WP_014955678.1 CoA transferase [Desulfobacula toluolica]	WP_014955678.1
BbsF	>WP_014955679.1 MULTISPECIES: CoA transferase [Desulfobacula]	WP_014955679.1
BbsE	>WP_011365841.1 CoA transferase [Geobacter metallireducens]	WP_011365841.1
BbsF	>WP_004511545.1 CoA transferase [Geobacter metallireducens]	WP_004511545.1
BbsE	>WP_050417948.1 CoA transferase [Azoarcus sp. CIB]	WP_050417948.1
BbsF	>WP_050417947.1 CoA transferase [Azoarcus sp. CIB]	WP_050417947.1
BbsE	>WP_076604493.1 CoA transferase [Azoarcus tolulyticus]	WP_076604493.1
BbsF	>WP_075147752.1 MULTISPECIES: CoA transferase [Thauera]	WP_075147752.1
BbsG	>WP_011236896.1 acyl-CoA dehydrogenase [Aromatoleum aromaticum]	WP_011236896.1
BbsG	>WP_014955680.1 benzylsuccinyl-CoA dehydrogenase [Desulfobacula toluolica]	WP_014955680.1
BbsG	>WP_004511544.1 acyl-CoA dehydrogenase [Geobacter metallireducens]	WP_004511544.1
BbsG	>WP_050417946.1 acyl-CoA dehydrogenase [Azoarcus sp. CIB]	WP_050417946.1
BbsG	>WP_075147753.1 MULTISPECIES: acyl-CoA dehydrogenase [Thauera]	WP_075147753.1
BbsH	>WP_011236895.1 enoyl-CoA hydratase [Aromatoleum aromaticum]	WP_011236895.1
BbsH	>WP_014955681.1 enoyl-CoA hydratase [Desulfobacula toluolica]	WP_014955681.1
BbsH	>WP_004511543.1 enoyl-CoA hydratase [Geobacter metallireducens]	WP_004511543.1
BbsH	>WP_050417945.1 enoyl-CoA hydratase [Azoarcus sp. CIB]	WP_050417945.1
BbsH	>WP_075147754.1 MULTISPECIES: enoyl-CoA hydratase [Thauera]	WP_075147754.1
BclA	>WP_011237389.1 benzoate-CoA ligase family protein [Aromatoleum aromaticum]	WP_011237389.1
BclA	>WP_011238814.1 benzoate-CoA ligase family protein [Aromatoleum aromaticum]	WP_011238814.1
BclA	>WP_014957072.1 benzoate-CoA ligase family protein [Desulfobacula toluolica]	WP_014957072.1
BzdA	>WP_050415416.1 benzoate-CoA ligase family protein [Azoarcus sp. CIB]	WP_050415416.1
HbaA	>WP_011156236.1 4-hydroxybenzoate--CoA/benzoate--CoA ligase [Rhodopseudomonas palustris]	WP_011156236.1
BclA	>WP_107220371.1 benzoate-CoA ligase family protein [Thauera aromatica]	WP_107220371.1
BamY	>WP_004513062.1 benzoate-CoA ligase family protein [Geobacter metallireducens]	WP_004513062.1
BcrA	>WP_011236235.1 benzoyl-CoA reductase, bzd-type, subunit Q [Aromatoleum aromaticum]	WP_011236235.1
BcrB	>CAI09125.1 Benzoyl CoA reductase subunit [Aromatoleum aromaticum EbN1]	CAI09125.1
BcrC	>WP_011238803.1 benzoyl-CoA reductase, bzd-type, subunit N [Aromatoleum aromaticum]	WP_011238803.1
BcrD	>WP_011236236.1 benzoyl-CoA reductase subunit [Aromatoleum aromaticum]	WP_011236236.1
BamB1	>WP_014955906.1 MULTISPECIES: aldehyde dehydrogenase [Desulfobacula]	WP_014955906.1
BamC1	>WP_014955905.1 hypothetical protein [Desulfobacula toluolica]	WP_014955905.1
BamB1	>WP_004514579.1 aldehyde dehydrogenase [Geobacter metallireducens]	WP_004514579.1
BamC1	>WP_004514580.1 hypothetical protein [Geobacter metallireducens]	WP_004514580.1
BcrA	>WP_107220519.1 benzoyl-CoA reductase subunit A [Thauera aromatica]	WP_107220519.1
BcrB	>WP_107220518.1 benzoyl-CoA reductase subunit B [Thauera aromatica]	WP_107220518.1
BcrC	>WP_107220517.1 benzoyl-CoA reductase subunit C [Thauera aromatica]	WP_107220517.1
BcrD	>WP_107220520.1 benzoyl-CoA reductase subunit D [Thauera aromatica]	WP_107220520.1
BadD	>WP_011156224.1 benzoyl-CoA reductase subunit C [Rhodopseudomonas palustris]	WP_011156224.1
BadE	>WP_011156225.1 benzoyl-CoA reductase subunit B [Rhodopseudomonas palustris]	WP_011156225.1
BadF	>WP_011156226.1 benzoyl-CoA reductase subunit A [Rhodopseudomonas palustris]	WP_011156226.1
BadG	>WP_011156227.1 benzoyl-CoA reductase subunit D [Rhodopseudomonas palustris]	WP_011156227.1
BzdN	>WP_050415404.1 benzoyl-CoA reductase, bzd-type, subunit N [Azoarcus sp. CIB]	WP_050415404.1
BzdO	>AAQ08807.1 BzdO [Azoarcus sp. CIB]	AAQ08807.1
BzdP	>WP_050415405.1 CoA activase [Azoarcus sp. CIB]	WP_050415405.1
BzdQ	>WP_050415406.1 benzoyl-CoA reductase, bzd-type, subunit Q [Azoarcus sp. CIB]	WP_050415406.1
BisB	>AIS23713.1 4-isopropylbenzyl-succinyl-CoA thiolase subunit B [Thauera sp. pCyN2]	AIS23713.1
BisA	>AIS23712.1 4-isopropylbenzyl-succinyl-CoA thiolase subunit A [Thauera sp. pCyN2]	AIS23712.1
BisD	>AIS23715.1 2-[hydroxy-4-isopropylphenyl-methyl] succinyl-CoA dehydrogenase subunit D [Thauera sp. pCyN2]	AIS23715.1
BisC	>AIS23714.1 2-[hydroxy-4-isopropylphenyl-methyl] succinyl-CoA dehydrogenase subunit C [Thauera sp. pCyN2]	AIS23714.1
BisE	>AIS23716.1 succinyl-CoA:R-4-isopropylbenzyl-succinate CoA- transferase subunit E [Thauera sp. pCyN2]	AIS23716.1
BisF	>AIS23717.1 succinyl-CoA:R-4-isopropylbenzyl-succinate CoA- transferase subunit F [Thauera sp. pCyN2]	AIS23717.1
BisG	>AIS23718.1 R-4-isopropylbenzyl-succinyl-CoA dehydrogenase [Thauera sp. pCyN2]	AIS23718.1
BisH	>AIS23719.1 E-4-isopropylphenyl-itaconyl-CoA hydratase [Thauera sp. pCyN2]	AIS23719.1
BssA	>WP_050417934.1 glycyl radical protein [Azoarcus sp. CIB]	WP_050417934.1
Dch	>WP_011238810.1 enoyl-CoA hydratase [Aromatoleum aromaticum]	WP_011238810.1
Ech	>WP_014959160.1 enoyl-CoA hydratase/isomerase family protein [Desulfobacula toluolica]	WP_014959160.1
BamR	>WP_004513055.1 cyclohexa-1,5-dienecarbonyl-CoA hydratase [Geobacter metallireducens]	WP_004513055.1
Dch	>WP_107220516.1 cyclohexa-1,5-dienecarbonyl-CoA hydratase [Thauera aromatica]	WP_107220516.1
Had	>WP_006420543.1 putative cyclohexa-1,5-dienecarbonyl-CoA hydratase [delta proteobacterium NaphS2]	WP_006420543.1
Had	>WP_011238811.1 6-hydroxycyclohex-1-ene-1-carbonyl-CoA dehydrogenase [Aromatoleum aromaticum]	WP_011238811.1
Had	>WP_014955910.1 6-hydroxycyclohex-1-ene-1-carbonyl-CoA dehydrogenase [Desulfobacula toluolica]	WP_014955910.1
BamQ	>WP_004513054.1 6-hydroxycyclohex-1-ene-1-carbonyl-CoA dehydrogenase [Geobacter metallireducens]	WP_004513054.1
Had	>sp|O87871.2|HAD_THAAR RecName: Full=6-hydroxycyclohex-1-ene-1-carbonyl-CoA dehydrogenase	O87871.2
Had	>WP_006420538.1 6-hydroxycyclohex-1-ene-1-carbonyl-CoA dehydrogenase [delta proteobacterium NaphS2]	WP_006420538.1
HcrA	>WP_011237854.1 4-hydroxybenzoyl-CoA reductase subunit alpha [Aromatoleum aromaticum]	WP_011237854.1
HcrB	>WP_011237853.1 4-hydroxybenzoyl-CoA reductase subunit beta [Aromatoleum aromaticum]	WP_011237853.1
HcrC	>WP_011237855.1 4-hydroxybenzoyl-CoA reductase subunit gamma [Aromatoleum aromaticum]	WP_011237855.1
HcrA	>WP_014957088.1 4-hydroxybenzoyl-CoA reductase subunit alpha [Desulfobacula toluolica]	WP_014957088.1
HcrA2	>WP_014957111.1 aldehyde oxidase [Desulfobacula toluolica]	WP_014957111.1
HcrA3	>WP_014959505.1 4-hydroxybenzoyl-CoA reductase subunit alpha [Desulfobacula toluolica]	WP_014959505.1
HcrB	>WP_014957090.1 MULTISPECIES: xanthine dehydrogenase family protein subunit M [Desulfobacula]	WP_014957090.1
HcrB2	>WP_014957113.1 4-hydroxybenzoyl-CoA reductase subunit beta [Desulfobacula toluolica]	WP_014957113.1
HcrB3	>WP_014959503.1 xanthine dehydrogenase family protein subunit M [Desulfobacula toluolica]	WP_014959503.1
HcrC	>WP_014957089.1 (2Fe-2S)-binding protein [Desulfobacula toluolica]	WP_014957089.1
HcrC2	>WP_014957112.1 (2Fe-2S)-binding protein [Desulfobacula toluolica]	WP_014957112.1
HcrC3	>WP_014959504.1 MULTISPECIES: (2Fe-2S)-binding protein [Desulfobacula]	WP_014959504.1
HbaB	>WP_011156237.1 4-hydroxybenzoyl-CoA reductase subunit gamma [Rhodopseudomonas palustris]	WP_011156237.1
HbaC	>WP_011156238.1 4-hydroxybenzoyl-CoA reductase subunit alpha [Rhodopseudomonas palustris]	WP_011156238.1
HbaD	>WP_011156239.1 4-hydroxybenzoyl-CoA reductase subunit beta [Rhodopseudomonas palustris]	WP_011156239.1
HcrA	>sp|O33819.1|HCRA_THAAR RecName: Full=4-hydroxybenzoyl-CoA reductase subunit alpha; Short=4-HBCR subunit alpha	O33819.1
Hcrb	>WP_107220686.1 4-hydroxybenzoyl-CoA reductase subunit beta [Thauera aromatica]	WP_107220686.1
HcrC	>sp|O33818.1|HCRC_THAAR RecName: Full=4-hydroxybenzoyl-CoA reductase subunit gamma; Short=4-HBCR subunit gamma	O33818.1
Iad	>AIS23699.2 putative 4-isopropylbenzaldehyde dehydrogenase [Aromatoleum aromaticum]	AIS23699.2
Ibl	>AIS23705.1 putative 4-isopropylbenzoate-CoA ligase [Aromatoleum aromaticum]	AIS23705.1
Iod	>AIS23700.1 putative 4-isopropylbenzyl alcohol dehydrogenase [Aromatoleum aromaticum]	AIS23700.1
Oah	>WP_011238812.1 6-oxocyclohex-1-ene-1-carbonyl-CoA hydratase [Aromatoleum aromaticum]	WP_011238812.1
Oah	>WP_014955908.1 6-oxocyclohex-1-ene-1-carbonyl-CoA hydratase [Desulfobacula toluolica]	WP_014955908.1
BamA	>WP_004514578.1 6-oxocyclohex-1-ene-1-carbonyl-CoA hydratase [Geobacter metallireducens]	WP_004514578.1
Oah	>WP_107220515.1 6-oxocyclohex-1-ene-1-carbonyl-CoA hydratase [Thauera aromatica]	WP_107220515.1
Oah	>AKU11369.1 6-oxo-cyclohex-1-ene-carbonyl-CoA hydrolase [Azoarcus sp. CIB]	AKU11369.1
Oah	>WP_006420540.1 6-oxocyclohex-1-ene-1-carbonyl-CoA hydratase [delta proteobacterium NaphS2]	WP_006420540.1
PchC	>sp|P09787.2|CY4C_PSEPU RecName: Full=4-cresol dehydrogenase [hydroxylating] cytochrome c subunit; AltName: Full=Flavocytochrome c; AltName: Full=P-cresol methylhydroxylase cytochrome subunit; Flags: Precursor	P09787.2
PchF	>WP_032489501.1 4-cresol dehydrogenase [hydroxylating] flavoprotein subunit [Pseudomonas alkylphenolica]	WP_032489501.1
PpcA	>WP_050416336.1 phenylphosphate carboxylase subunit alpha [Azoarcus sp. CIB]	WP_050416336.1
PpcB	>WP_050416334.1 phenylphosphate carboxylase subunit beta [Azoarcus sp. CIB]	WP_050416334.1
PpcC	>WP_050416335.1 phenylphosphate carboxylase subunit delta [Azoarcus sp. CIB]	WP_050416335.1
PpcD	>WP_050416337.1 phenylphosphate carboxylase subunit gamma [Azoarcus sp. CIB]	WP_050416337.1
PpsA	>CAI09407.1 similar to subunit A of phenylphosphate synthetase and phosphoenolpyruvate synthase [Aromatoleum aromaticum EbN1]	CAI09407.1
PpsB	>WP_011239072.1 hypothetical protein [Aromatoleum aromaticum]	WP_011239072.1
PpsC	>WP_011237600.1 CBS domain-containing protein [Aromatoleum aromaticum]	WP_011237600.1
PpsA	>WP_014957102.1 phenylphosphate synthase subunit alpha [Desulfobacula toluolica]	WP_014957102.1
PpsB	>WP_014957103.1 phenylphosphate synthase subunit beta [Desulfobacula toluolica]	WP_014957103.1
PpsC	>WP_014957108.1 CBS domain-containing protein [Desulfobacula toluolica]	WP_014957108.1
TioL	>WP_011236018.1 lipid-transfer protein [Aromatoleum aromaticum]	WP_011236018.1
XccA	>WP_011236023.1 biotin carboxyl carrier protein [Aromatoleum aromaticum]	WP_011236023.1
XccC	>WP_011236024.1 acetyl-CoA carboxylase biotin carboxylase subunit [Aromatoleum aromaticum]	WP_011236024.1
